# Cryo-EM reconstruction of the human 40S ribosomal subunit at 2.15 Å resolution

**DOI:** 10.1101/2022.01.16.475527

**Authors:** Simone Pellegrino, Kyle C. Dent, Tobias Spikes, Alan J. Warren

**Author notes:** Present address: Medical Research Council Laboratory of Molecular Biology, Cambridge CB2 0QH, United Kingdom (Kyle C. Dent). To whom correspondence should be addressed (S.P.), (A.J.W.).

## Abstract

The chemical modification of ribosomal RNA and proteins is critical for ribosome assembly, for protein synthesis and may drive ribosome specialization in development and disease. However, the inability to accurately visualize these modifications has limited mechanistic understanding of the role of these modifications in ribosome function. Here we report the 2.15 Å resolution cryo-EM reconstruction of the human 40S ribosomal subunit. We directly visualize post-transcriptional modifications within the 18S rRNA and post-translational modifications at the N-termini of two ribosomal proteins. Additionally, we interpret the solvation shells in the core regions of the 40S ribosomal subunit and reveal how potassium and magnesium ions establish both universally conserved and eukaryote-specific coordination to promote the stabilization and folding of key ribosomal elements. This work provides unprecedented structural details for the human 40S ribosomal subunit that will serve as an important reference for unraveling the functional role of ribosomal RNA modifications.
