## Supplementary Table S3 for "Cryo-EM reconstruction of the human 40S ribosomal subunit at 2.15 Å resolution"

### Sheet: MS peptides identification
		Supplementary Table S3. List of proteins identified by mass spectrometry analysis in the human 40S ribosomal subunit sample
Identified Proteins (98)	Accession Number	Alternate ID	Molecular Weight	Total Unique Peptide Count	Total Unique Spectrum Count	Percent Coverage	Quantitative Value (Normalized Total Spectra)	PTM (N-term acetylation)
Receptor of activated protein C kinase 1 OS=Homo sapiens OX=9606 GN=RACK1 PE=1 SV=3 (P63244)	P63244	RACK1	35 kDa	22	79	86.1%	325
40S ribosomal protein S3 OS=Homo sapiens OX=9606 GN=RPS3 PE=1 SV=2 (P23396)	P23396	RPS3	27 kDa	27	59	82.3%	358
40S ribosomal protein S3a OS=Homo sapiens OX=9606 GN=RPS3A PE=1 SV=2	P61247	RPS3A	30 kDa	26	68	70.1%	305
40S ribosomal protein S4 X isoform OS=Homo sapiens OX=9606 GN=RPS4X PE=1 SV=2	P62701	RPS4X	30 kDa	23	61	62.00%	302
40S ribosomal protein S2 OS=Homo sapiens OX=9606 GN=RPS2 PE=1 SV=2 (P15880)	P15880	RPS2	31 kDa	21	49	57.3%	265
40S ribosomal protein SA (Fragment) OS=Homo sapiens OX=9606 GN=RPSA PE=1 SV=8	C9J9K3	RPSA	29 kDa	21	68	76.0%	234	Yes (Ser2)
40S ribosomal protein S7 OS=Homo sapiens OX=9606 GN=RPS7 PE=1 SV=1	P62081	RPS7	22 kDa	15	55	68.0%	195
40S ribosomal protein S5 (Fragment) OS=Homo sapiens OX=9606 GN=RPS5 PE=1 SV=1	M0R0F0	RPS5	22 kDa	17	51	60.5%	220	Yes (Met1)
40S ribosomal protein S15a OS=Homo sapiens OX=9606 GN=RPS15A PE=1 SV=2 (P62244)	P62244	RPS15A	15 kDa	11	29	63.8%	157
40S ribosomal protein S10 OS=Homo sapiens OX=9606 GN=RPS10 PE=1 SV=1	P46783	RPS10	19 kDa	11	28	60.0%	159
40S ribosomal protein S6 OS=Homo sapiens OX=9606 GN=RPS6 PE=1 SV=1	P62753	RPS6	29 kDa	18	51	48.6%	178
40S ribosomal protein S9 OS=Homo sapiens OX=9606 GN=RPS9 PE=1 SV=1	A0A024R4M0	RPS9	23 kDa	15	32	55.2%	125
40S ribosomal protein S15 OS=Homo sapiens OX=9606 GN=RPS15 PE=1 SV=2 (P62841)	P62841	RPS15	17 kDa	8	37	67.6%	122
Trypsin OS=Sus scrofa PE=1 SV=1 (cRAP112)	cRAP112		24 kDa	11	47	42.9%	140
40S ribosomal protein S16 OS=Homo sapiens OX=9606 GN=RPS16 PE=1 SV=2	P62249	RPS16	16 kDa	17	39	75.3%	153
40S ribosomal protein S18 OS=Homo sapiens OX=9606 GN=RPS18 PE=1 SV=3	P62269	RPS18	18 kDa	15	29	61.8%	130	Yes (Ser2)
40S ribosomal protein S19 OS=Homo sapiens OX=9606 GN=RPS19 PE=1 SV=2	P39019	RPS19	16 kDa	17	38	76.6%	131
40S ribosomal protein S8 OS=Homo sapiens OX=9606 GN=RPS8 PE=1 SV=2	P62241	RPS8	24 kDa	14	37	54.8%	109
40S ribosomal protein S17 OS=Homo sapiens OX=9606 GN=RPS17 PE=1 SV=2	P08708	RPS17	16 kDa	13	50	62.2%	133
40S ribosomal protein S14 OS=Homo sapiens OX=9606 GN=RPS14 PE=1 SV=3	P62263	RPS14	16 kDa	12	49	71.5%	109
40S ribosomal protein S13 OS=Homo sapiens OX=9606 GN=RPS13 PE=1 SV=2	P62277	RPS13	17 kDa	10	27	46.4%	87
Keratin type II cytoskeletal 1 OS=Homo sapiens GN=KRT1 PE=1 SV=6 (cRAP054)	cRAP054	KRT1		58	84	56.10%	123
40S ribosomal protein S11 OS=Homo sapiens OX=9606 GN=RPS11 PE=1 SV=3	P62280	RPS11	18 kDa	13	26	49.4%	102
Keratin type I cytoskeletal 10 OS=Homo sapiens GN=KRT10 PE=1 SV=6 (cRAP039)	cRAP039	KRT10		41	68	55.00%	100
40S ribosomal protein S24 OS=Homo sapiens OX=9606 GN=RPS24 PE=1 SV=1	A0A087WUS0	RPS24	15 kDa	6	22	36.4%	110	Yes (Met1)
40S ribosomal protein S23 OS=Homo sapiens OX=9606 GN=RPS23 PE=1 SV=3	P62266	RPS23	16 kDa	10	26	63.6%	99
40S ribosomal protein S12 OS=Homo sapiens OX=9606 GN=RPS12 PE=1 SV=3	P25398	RPS12	15 kDa	12	32	81.8%	82	Yes (Ala2)
Keratin type I cytoskeletal 9 OS=Homo sapiens GN=KRT9 PE=1 SV=3	cRAP041	KRT9		24	38	49.30%	50
40S ribosomal protein S26 OS=Homo sapiens OX=9606 GN=RPS26 PE=1 SV=3	P62854	RPS26	13 kDa	4	7	44.3%	42
40S ribosomal protein S25 OS=Homo sapiens OX=9606 GN=RPS25 PE=1 SV=1	P62851	RPS25	14 kDa	8	19	38.4%	48
40S ribosomal protein S21 OS=Homo sapiens OX=9606 GN=RPS21 PE=1 SV=1	P63220	RPS21	9 kDa	7	23	75.9%	43	Yes (Met1)
40S ribosomal protein S27 OS=Homo sapiens OX=9606 GN=RPS27 PE=1 SV=3 (P42677)	P42677	RPS27	9 kDa	8	16	41.7%	40
40S ribosomal protein S20 OS=Homo sapiens OX=9606 GN=RPS20 PE=1 SV=1	P60866	RPS20	13 kDa	4	10	23.5%	26
Ubiquitin-40S ribosomal protein S27a OS=Homo sapiens GN=RPS27A PE=1 SV=2	cRAP099	RPS27A	18 kDa	9	18	50.6%	34
Keratin type II cytoskeletal 6B OS=Homo sapiens OX=9606 GN=KRT6B PE=1 SV=5 (P04259)	P04259	KRT6B		25	28	39.40%	35
40S ribosomal protein S28 OS=Homo sapiens OX=9606 GN=RPS28 PE=1 SV=1	P62857	RPS28	8 kDa	4	8	52.2%	26
Glyceraldehyde-3-phosphate dehydrogenase OS=Homo sapiens OX=9606 GN=GAPDH PE=1 SV=3	P04406	GAPDH	36 kDa	8	14	40.9%	19
Polyadenylate-binding protein OS=Homo sapiens OX=9606 GN=PABPC1 PE=1 SV=1 (A0A087WTT1)	A0A087WTT1	PABPC1	59 kDa	13	16	26.6%	16
Actin cytoplasmic 1 OS=Homo sapiens OX=9606 GN=ACTB PE=1 SV=1	P60709	ACTB		7	10	33.10%	12
La-related protein 1 OS=Homo sapiens OX=9606 GN=LARP1 PE=1 SV=2	Q6PKG0	LARP1	124 kDa	11	15	14.1%	15
Filamin-A OS=Homo sapiens OX=9606 GN=FLNA PE=1 SV=4	P21333	FLNA	281 kDa	10	11	4.61%	11
Tubulin beta chain OS=Homo sapiens OX=9606 GN=TUBB PE=1 SV=2 (P07437)	P07437	TUBB	50 kDa	8	10	30.2%	9
Tubulin alpha chain OS=Homo sapiens OX=9606 GN=TUBA1C PE=1 SV=1 (F5H5D3)	F5H5D3	TUBA1C	58 kDa	7	9	21.3%	9
Alpha-enolase OS=Homo sapiens OX=9606 GN=ENO1 PE=1 SV=2	P06733	ENO1	47 kDa	7	7	23.5%	9
Vimentin OS=Homo sapiens OX=9606 GN=VIM PE=1 SV=1	B0YJC4	VIM	50 kDa	4	5	12.1%	5
L-lactate dehydrogenase A chain OS=Homo sapiens OX=9606 GN=LDHA PE=1 SV=2 (P00338)	P00338	LDHA	37 kDa	5	6	19.6%	6
Alpha-S1-casein OS=Bos taurus GN=CSN1S1 PE=1 SV=2	cRAP013	CSN1S1	25 kDa	4	5	26.2%	6
Heat shock cognate 71 kDa protein OS=Homo sapiens OX=9606 GN=HSPA8 PE=1 SV=1 (E9PKE3)	E9PKE3	HSPA8	69 kDa	6	6	10.5%	5
Elongation factor 2 OS=Homo sapiens OX=9606 GN=EEF2 PE=1 SV=4	P13639	EEF2	95 kDa	4	5	8.62%	6
Heat shock protein HSP 90-beta OS=Homo sapiens OX=9606 GN=HSP90AB1 PE=1 SV=4	P08238	HSP90AB1	83 kDa	4	5	10.5%	5
Elongation factor 1-alpha 1 OS=Homo sapiens OX=9606 GN=EEF1A1 PE=1 SV=1	P68104	EEF1A1	50 kDa	3	4	14.7%	5
60S ribosomal protein L6 OS=Homo sapiens OX=9606 GN=RPL6 PE=1 SV=3	Q02878	RPL6	33 kDa	4	5	16.7%	5
60S acidic ribosomal protein P0 OS=Homo sapiens OX=9606 GN=RPLP0 PE=1 SV=1	P05388	RPLP0	34 kDa	4	4	16.4%	4
Serum albumin OS=Bos taurus GN=ALB PE=1 SV=4	cRAP087	ALB	69 kDa	4	4	8.73%	4
Cofilin-1 (Fragment) OS=Homo sapiens OX=9606 GN=CFL1 PE=1 SV=8	E9PP50	CFL1	18 kDa	3	3	41.5%	3
Hornerin OS=Homo sapiens OX=9606 GN=HRNR PE=1 SV=2	Q86YZ3	HRNR	282 kDa	3	3	2.04%	3
60S ribosomal protein L18 (Fragment) OS=Homo sapiens OX=9606 GN=RPL18 PE=1 SV=1	F8VUA6	RPL18	15 kDa	4	4	36.2%	4
60S ribosomal protein L7a OS=Homo sapiens OX=9606 GN=RPL7A PE=1 SV=2	P62424	RPL7A	30 kDa	3	3	19.9%	3
Pre-rRNA-processing protein TSR1 homolog OS=Homo sapiens OX=9606 GN=TSR1 PE=1 SV=1	Q2NL82	TSR1	92 kDa	4	4	7.84%	4
RNA-binding protein PNO1 OS=Homo sapiens OX=9606 GN=PNO1 PE=1 SV=1	Q9NRX1	PNO1	28 kDa	3	3	17.5%	3
39S ribosomal protein L37 mitochondrial OS=Homo sapiens OX=9606 GN=MRPL37 PE=1 SV=1	S4R369	MRPL37	48 kDa	4	4	10.10%	4
60S ribosomal protein L4 OS=Homo sapiens OX=9606 GN=RPL4 PE=1 SV=5	P36578	RPL4	48 kDa	3	3	10.5%	3
39S ribosomal protein L44 mitochondrial OS=Homo sapiens OX=9606 GN=MRPL44 PE=1 SV=1	Q9H9J2	MRPL44	38 kDa	3	3	11.70%	3
60S ribosomal protein L14 OS=Homo sapiens OX=9606 GN=RPL14 PE=1 SV=1	E7EPB3	RPL14	15 kDa	3	3	28.2%	3
60 kDa heat shock protein mitochondrial OS=Homo sapiens OX=9606 GN=HSPD1 PE=1 SV=2	P10809	HSPD1	61 kDa	3	3	11.20%	3
Transgelin-2 OS=Homo sapiens OX=9606 GN=TAGLN2 PE=1 SV=3	P37802	TAGLN2	22 kDa	3	3	23.6%	3
Eukaryotic initiation factor 4A-I OS=Homo sapiens OX=9606 GN=EIF4A1 PE=1 SV=1	P60842	EIF4A1	46 kDa	3	3	13.5%	3
+80 on STY (Sulfo)	+114 on K (UbiquitinationK)
